# Analysis of Metabolic Network Disruption in Engineered Microbial Hosts due to Enzyme Promiscuity

**DOI:** 10.1101/2020.09.02.279539

**Authors:** Vladimir Porokhin, Sara A. Amin, Trevor B. Nicks, Venkatesh Endalur Gopinarayanan, Nikhil U. Nair, Soha Hassoun

## Abstract

**Background:** Increasing understanding of metabolic and regulatory networks underlying microbial physiology has enabled creation of progressively more complex synthetic biological systems for biochemical, biomedical, agricultural, and environmental applications. However, despite best efforts, confounding phenotypes still emerge from unforeseen interplay between biological parts, and the design of robust and modular biological systems remains elusive. Such interactions are difficult to predict when designing synthetic systems and may manifest during experimental testing as inefficiencies that need to be overcome. Despite advances in tools and methodologies for strain engineering, there remains a lack of tools that can systematically identify incompatibilities between the native metabolism of the host and its engineered modifications.

**Results:** Transforming organisms such as *Escherichia coli* into microbial factories is achieved via a number of engineering strategies, used individually or in combination, with the goal of maximizing the production of chosen target compounds. One technique relies on suppressing or overexpressing selected genes; another involves on introducing heterologous enzymes into a microbial host. These modifications steer mass flux towards the set of desired metabolites but may create unexpected interactions. In this work, we develop a computational method, termed <u>M</u>etabolic <u>D</u>isruption Work<u>flow</u> (*MDFlow*), for discovering interactions and network disruption arising from enzyme promiscuity – the ability of enzymes to act on a wide range of molecules that are structurally similar to their native substrates. We apply *MDFlow* to two experimentally verified cases where strains with essential genes knocked out are rescued by interactions resulting from overexpression of one or more other genes. We then apply *MDFlow* to predict and evaluate a number of putative promiscuous reactions that can interfere with two heterologous pathways designed for 3-hydroxypropic acid (3-HP) production.

**Conclusions:** Using *MDFlow*, we can identify putative enzyme promiscuity and the subsequent formation of unintended and undesirable byproducts that are not only disruptive to the host metabolism but also to the intended end-objective of high biosynthetic productivity and yield. In addition, we show how enzyme promiscuity can potentially be responsible for the adaptability of cells to the disruption of essential pathways in terms of biomass growth.
