## Supplementary File 3 for "Analysis of Metabolic Network Disruption in Engineered Microbial Hosts due to Enzyme Promiscuity"

### Sheet: Sheet1
Analysis of Metabolic Network Disruption in Engineered Microbial Hosts due to Enzyme Promiscuity
Vladimir Porokhin, Department of Computer Science, Tufts University, Medford, MA, vladimir.porokhin@tufts.edu
Sara A. Amin, Department of Computer Science, Tufts University, Medford, MA, sara.amin@tufts.edu
Trevor B. Nicks, Department of Chemical and Biological Engineering, Tufts University, Medford, MA, trevor.nicks@tufts.edu
Venkatesh Endalur Gopinarayanan, Department of Chemical and Biological Engineering, Tufts University, Medford, MA, venkatesh.endalur_gopinarayanan@tufts.edu
Nikhil U. Nair, Department of Chemical and Biological Engineering, Tufts University, Medford, MA, nikhil.nair@tufts.edu
Soha Hassoun, Department of Computer Science and Department of Chemical & Biological Engineering, Tufts University, Medford, MA, soha.hassoun@tufts.edu
Supplementary File 3
Notes:
1. Compounds are referenced using iML1515, KEGG (C…), or Pubchem Compound (cid…) identifiers.
2. Biotransformation template reactions are referenced by their KEGG ids.
3. Predicted reactions are formatted as follows: [<substrate list>, <product list>], where
	each compound is given as a pair [identifier, stoichiometric coefficient]
Pathway and Scenario	Substrate	Enzyme	Template Reactions	Product	Predicted Reactions
p1-s1	13ppd_c	1.1.1.298	R09289	3hppnl_c	[[[["13ppd_c", 1], ["nadp_c", 1]], [["3hppnl_c", 1], ["h_c", 1], ["nadph_c", 1]]]]
p1-s1	3hpp_c	1.1.1.298	R09289	msa_c	[[[["3hpp_c", 1], ["nadp_c", 1]], [["h_c", 1], ["msa_c", 1], ["nadph_c", 1]]]]
p1-s1	3hppnl_c	1.1.1.298	R09289	13ppd_c	[[[["3hppnl_c", 1], ["h_c", 1], ["nadph_c", 1]], [["13ppd_c", 1], ["nadp_c", 1]]]]
p1-s1	3hppnl_c	1.1.1.298	R09289	C19440	[[[["3hppnl_c", 1], ["nadp_c", 1]], [["C19440", 1], ["h_c", 1], ["nadph_c", 1]]]]
p1-s1	4abutn_c	1.1.1.298	R09289	cid140817626	[[[["4abutn_c", 1], ["h_c", 1], ["nadph_c", 1]], [["cid140817626", 1], ["nadp_c", 1]]]]
p1-s1	4mhetz_c	1.1.1.298	R09289	cid574362	[[[["4mhetz_c", 1], ["nadp_c", 1]], [["cid574362", 1], ["h_c", 1], ["nadph_c", 1]]]]
p1-s1	aacald_c	1.1.1.298	R09289	etha_c	[[[["aacald_c", 1], ["h_c", 1], ["nadph_c", 1]], [["etha_c", 1], ["nadp_c", 1]]]]
p1-s1	aspsa_c	1.1.1.298	R09289	hom__L_c	[[[["aspsa_c", 1], ["h_c", 1], ["nadph_c", 1]], [["hom__L_c", 1], ["nadp_c", 1]]]]
p1-s1	betald_c	1.1.1.298	R09289	C00114	[[[["betald_c", 1], ["h_c", 1], ["nadph_c", 1]], [["C00114", 1], ["nadp_c", 1]]]]
p1-s1	btal_c	1.1.1.298	R09289	C06142	[[[["btal_c", 1], ["h_c", 1], ["nadph_c", 1]], [["C06142", 1], ["nadp_c", 1]]]]
p1-s1	chol_c	1.1.1.298	R09289	C00576	[[[["chol_c", 1], ["nadp_c", 1]], [["C00576", 1], ["h_c", 1], ["nadph_c", 1]]]]
p1-s1	coa_c	1.2.1.75	R00740	malcoa_c	[[[["coa_c", 1], ["msa_c", 1], ["nadp_c", 1]], [["h_c", 1], ["malcoa_c", 1], ["nadph_c", 1]]]]
p1-s1	etha_c	1.1.1.298	R09289	aacald_c	[[[["etha_c", 1], ["nadp_c", 1]], [["aacald_c", 1], ["h_c", 1], ["nadph_c", 1]]]]
p1-s1	gcald_c	1.1.1.298	R09289	C01380	[[[["gcald_c", 1], ["h_c", 1], ["nadph_c", 1]], [["C01380", 1], ["nadp_c", 1]]]]
p1-s1	ghb_c	1.1.1.298	R09289	sucsal_c	[[[["ghb_c", 1], ["nadp_c", 1]], [["h_c", 1], ["nadph_c", 1], ["sucsal_c", 1]]]]
p1-s1	glu5sa_c	1.1.1.298	R09289	cid10953560	[[[["glu5sa_c", 1], ["h_c", 1], ["nadph_c", 1]], [["cid10953560", 1], ["nadp_c", 1]]]]
p1-s1	hom__L_c	1.1.1.298	R09289	aspsa_c	[[[["hom__L_c", 1], ["nadp_c", 1]], [["aspsa_c", 1], ["h_c", 1], ["nadph_c", 1]]]]
p1-s1	isetac_c	1.1.1.298	R09289	C00593	[[[["isetac_c", 1], ["nadp_c", 1]], [["C00593", 1], ["h_c", 1], ["nadph_c", 1]]]]
p1-s1	malcoa_c	1.2.1.75	R00740	coa_c	[[[["h_c", 1], ["malcoa_c", 1], ["nadph_c", 1]], [["coa_c", 1], ["msa_c", 1], ["nadp_c", 1]]]]
p1-s1	malcoa_c	1.2.1.75	R00740	msa_c	[[[["h_c", 1], ["malcoa_c", 1], ["nadph_c", 1]], [["coa_c", 1], ["msa_c", 1], ["nadp_c", 1]]]]
p1-s1	msa_c	1.1.1.298	R09289	3hpp_c	[[[["h_c", 1], ["msa_c", 1], ["nadph_c", 1]], [["3hpp_c", 1], ["nadp_c", 1]]]]
p1-s1	msa_c	1.2.1.75	R00740	malcoa_c	[[[["coa_c", 1], ["msa_c", 1], ["nadp_c", 1]], [["h_c", 1], ["malcoa_c", 1], ["nadph_c", 1]]]]
p1-s1	pacald_c	1.1.1.298	R09289	C05853	[[[["h_c", 1], ["nadph_c", 1], ["pacald_c", 1]], [["C05853", 1], ["nadp_c", 1]]]]
p1-s1	ppal_c	1.1.1.298	R09289	C05979	[[[["h_c", 1], ["nadph_c", 1], ["ppal_c", 1]], [["C05979", 1], ["nadp_c", 1]]]]
p1-s1	sucsal_c	1.1.1.298	R09289	ghb_c	[[[["h_c", 1], ["nadph_c", 1], ["sucsal_c", 1]], [["ghb_c", 1], ["nadp_c", 1]]]]
p1-s2	3hpp_c	1.1.1.1	R02878, R08281, R08557, R08558	msa_c	[[[["3hpp_c", 1], ["nad_c", 1]], [["h_c", 1], ["msa_c", 1], ["nadh_c", 1]]], [[["3hpp_c", 1], ["nadp_c", 1]], [["h_c", 1], ["msa_c", 1], ["nadph_c", 1]]]]
p1-s2	3hpp_c	1.1.1.298	R09289	msa_c	[[[["3hpp_c", 1], ["nadp_c", 1]], [["h_c", 1], ["msa_c", 1], ["nadph_c", 1]]]]
p1-s2	3hpp_c	1.1.1.3	R01775	msa_c	[[[["3hpp_c", 1], ["nadp_c", 1]], [["h_c", 1], ["msa_c", 1], ["nadph_c", 1]]]]
p1-s2	3hpp_c	1.1.1.61	R01644	msa_c	[[[["3hpp_c", 1], ["nad_c", 1]], [["h_c", 1], ["msa_c", 1], ["nadh_c", 1]]]]
p1-s2	3hpp_c	1.1.1.77	R01781	msa_c	[[[["3hpp_c", 1], ["nad_c", 1]], [["h_c", 1], ["msa_c", 1], ["nadh_c", 1]]]]
p1-s2	3hpp_c	1.2.1.16	R00714	3hppnl_c	[[[["3hpp_c", 1], ["h_c", 1], ["nadph_c", 1]], [["3hppnl_c", 1], ["h2o_c", 1], ["nadp_c", 1]]]]
p1-s2	3hpp_c	1.2.1.19	R00904, R02549	3hppnl_c	[[[["3hpp_c", 1], ["h_c", 1], ["nadh_c", 1]], [["3hppnl_c", 1], ["h2o_c", 1], ["nad_c", 1]]]]
p1-s2	3hpp_c	1.2.1.20	R02401	3hppnl_c	[[[["3hpp_c", 1], ["h_c", 1], ["nadh_c", 1]], [["3hppnl_c", 1], ["h2o_c", 1], ["nad_c", 1]]]]
p1-s2	3hpp_c	1.2.1.24	R00713	3hppnl_c	[[[["3hpp_c", 1], ["h_c", 1], ["nadh_c", 1]], [["3hppnl_c", 1], ["h2o_c", 1], ["nad_c", 1]]]]
p1-s2	3hpp_c	1.2.1.3	R00264, R00904, R02549, R03283, R05050	3hppnl_c	[[[["3hpp_c", 1], ["h_c", 1], ["nadh_c", 1]], [["3hppnl_c", 1], ["h2o_c", 1], ["nad_c", 1]]]]
p1-s2	3hpp_c	1.2.1.4	R05099	3hppnl_c	[[[["3hpp_c", 1], ["h_c", 1], ["nadph_c", 1]], [["3hppnl_c", 1], ["h2o_c", 1], ["nadp_c", 1]]]]
p1-s2	3hpp_c	1.2.1.5	R00904, R08283	3hppnl_c	[[[["3hpp_c", 1], ["h_c", 1], ["nadh_c", 1]], [["3hppnl_c", 1], ["h2o_c", 1], ["nad_c", 1]]]]
p1-s2	3hpp_c	1.2.1.79	R00714	3hppnl_c	[[[["3hpp_c", 1], ["h_c", 1], ["nadph_c", 1]], [["3hppnl_c", 1], ["h2o_c", 1], ["nadp_c", 1]]]]
p1-s2	3hpp_c	1.2.1.88	R00245	13ppd_c	[[[["3hpp_c", 1], ["h_c", 3], ["nadh_c", 1]], [["13ppd_c", 1], ["h2o_c", 1], ["nad_c", 1]]]]
p1-s2	3hpp_c	1.4.1.13	R00114, R00256	cid4145140	[[[["3hpp_c", 1], ["nh4_c", 1]], [["cid4145140", 1], ["h2o_c", 1]]]]
p1-s2	3hpp_c	1.4.7.1	R00256	cid4145140	[[[["3hpp_c", 1], ["nh4_c", 1]], [["cid4145140", 1], ["h2o_c", 1]]]]
p1-s2	3hpp_c	2.3.1.31	R01776	cid12647151	[[[["3hpp_c", 1], ["accoa_c", 1]], [["cid12647151", 1], ["coa_c", 1]]]]
p1-s2	3hpp_c	2.3.1.46	R01777	cid57268069	[[[["3hpp_c", 1], ["succoa_c", 1]], [["cid57268069", 1], ["coa_c", 1]]]]
p1-s2	3hpp_c	2.4.2.14	R01072	cid4145140	[[[["3hpp_c", 1], ["ppi_c", 1], ["pram_c", 1]], [["cid4145140", 1], ["h2o_c", 1], ["prpp_c", 1]]]]
p1-s2	3hpp_c	2.6.1.16	R00768	cid4145140	[[[["3hpp_c", 1], ["gam6p_c", 1]], [["cid4145140", 1], ["f6p_c", 1]]], [[["3hpp_c", 1], ["gam6p_c", 1]], [["cid4145140", 1], ["tag6p__D_c", 1]]]]
p1-s2	3hpp_c	2.6.1.85	R01716	cid4145140	[[[["3hpp_c", 1], ["4adcho_c", 1]], [["chor_c", 1], ["cid4145140", 1]]]]
p1-s2	3hpp_c	2.7.1.39	R01771	cid18763758	[[[["3hpp_c", 1], ["atp_c", 1]], [["adp_c", 1], ["cid18763758", 1]]]]
p1-s2	3hpp_c	2.7.1.50	R04448	cid18763758	[[[["3hpp_c", 1], ["atp_c", 1]], [["adp_c", 1], ["cid18763758", 1]]]]
p1-s2	3hpp_c	2.7.2.1	R01353	cid88891582	[[[["3hpp_c", 1], ["atp_c", 1]], [["adp_c", 1], ["cid88891582", 1]]]]
p1-s2	3hpp_c	2.7.2.11	R00239	cid88891582	[[[["3hpp_c", 1], ["atp_c", 1]], [["adp_c", 1], ["cid88891582", 1]]]]
p1-s2	3hpp_c	2.7.2.15	R01353	cid88891582	[[[["3hpp_c", 1], ["atp_c", 1]], [["adp_c", 1], ["cid88891582", 1]]]]
p1-s2	3hpp_c	2.7.2.4	R00480	cid88891582	[[[["3hpp_c", 1], ["atp_c", 1]], [["adp_c", 1], ["cid88891582", 1]]]]
p1-s2	3hpp_c	2.8.3.8	R01179	C05668	[[[["3hpp_c", 1], ["accoa_c", 1]], [["C05668", 1], ["ac_c", 1]]]]
p1-s2	3hpp_c	2.8.3.9	R01365	C05668	[[[["3hpp_c", 1], ["aacoa_c", 1]], [["C05668", 1], ["acac_c", 1]]]]
p1-s2	3hpp_c	3.5.1.111	R00269	cid4145140	[[[["3hpp_c", 1], ["nh4_c", 1]], [["cid4145140", 1], ["h2o_c", 1]]]]
p1-s2	3hpp_c	3.5.1.2	R00256, R01579	cid4145140	[[[["3hpp_c", 1], ["nh4_c", 1]], [["cid4145140", 1], ["h2o_c", 1]]]]
p1-s2	3hpp_c	3.5.1.3	R00269	cid4145140	[[[["3hpp_c", 1], ["nh4_c", 1]], [["cid4145140", 1], ["h2o_c", 1]]]]
p1-s2	3hpp_c	3.5.1.35	R01579	cid4145140	[[[["3hpp_c", 1], ["nh4_c", 1]], [["cid4145140", 1], ["h2o_c", 1]]]]
p1-s2	3hpp_c	3.5.1.38	R00256, R01579	cid4145140	[[[["3hpp_c", 1], ["nh4_c", 1]], [["cid4145140", 1], ["h2o_c", 1]]]]
p1-s2	3hpp_c	3.5.1.96	R00411	cid15608818	[[[["3hpp_c", 1], ["glu__D_c", 1]], [["cid15608818", 1], ["h2o_c", 1]]], [[["3hpp_c", 1], ["glu__L_c", 1]], [["cid15608818", 1], ["h2o_c", 1]]]]
p1-s2	3hpp_c	4.1.3.27	R00986	cid4145140	[[[["3hpp_c", 1], ["anth_c", 1], ["pyr_c", 1]], [["chor_c", 1], ["cid4145140", 1]]]]
p1-s2	3hpp_c	4.3.2.10	R00256, R04558	cid4145140	[[[["3hpp_c", 1], ["nh4_c", 1]], [["cid4145140", 1], ["h2o_c", 1]]], [[["3hpp_c", 1], ["aicar_c", 1], ["eig3p_c", 1]], [["cid4145140", 1], ["prlp_c", 1]]]]
p1-s2	3hpp_c	4.3.3.6	R00256, R07456, R10089	cid4145140	[[[["3hpp_c", 1], ["nh4_c", 1]], [["cid4145140", 1], ["h2o_c", 1]]], [[["3hpp_c", 1], ["h2o_c", 3], ["pi_c", 1], ["pydx5p_c", 1]], [["cid4145140", 1], ["g3p_c", 1], ["ru5p__D_c", 1]]], [[["3hpp_c", 1], ["h2o_c", 3], ["pi_c", 1], ["pydx5p_c", 1]], [["cid4145140", 1], ["g3p_c", 1], ["ru5p__L_c", 1]]], [[["3hpp_c", 1], ["h2o_c", 3], ["pi_c", 1], ["pydx5p_c", 1]], [["cid4145140", 1], ["g3p_c", 1], ["…
p1-s2	3hpp_c	6.2.1.1	R01354	cid101872784	[[[["3hpp_c", 1], ["atp_c", 1]], [["cid101872784", 1], ["ppi_c", 1]]]]
p1-s2	3hpp_c	6.2.1.17	R01354	cid101872784	[[[["3hpp_c", 1], ["atp_c", 1]], [["cid101872784", 1], ["ppi_c", 1]]]]
p1-s2	3hpp_c	6.2.1.5	R00405	C05668	[[[["3hpp_c", 1], ["atp_c", 1], ["coa_c", 1]], [["C05668", 1], ["adp_c", 1], ["pi_c", 1]]]]
p1-s2	3hpp_c	6.3.1.2	R00253	cid4145140	[[[["3hpp_c", 1], ["atp_c", 1], ["nh4_c", 1]], [["adp_c", 1], ["cid4145140", 1], ["pi_c", 1]]]]
p1-s2	3hpp_c	6.3.4.2	R00256, R00573	cid4145140	[[[["3hpp_c", 1], ["nh4_c", 1]], [["cid4145140", 1], ["h2o_c", 1]]], [[["3hpp_c", 1], ["adp_c", 1], ["ctp_c", 1], ["pi_c", 1]], [["atp_c", 1], ["cid4145140", 1], ["h2o_c", 1], ["utp_c", 1]]]]
p1-s2	3hpp_c	6.3.5.1	R00257	cid4145140	[[[["3hpp_c", 1], ["amp_c", 1], ["nad_c", 1], ["ppi_c", 1]], [["atp_c", 1], ["cid4145140", 1], ["dnad_c", 1], ["h2o_c", 1]]]]
p1-s2	3hpp_c	6.3.5.2	R00256, R01231, R08244	cid4145140	[[[["3hpp_c", 1], ["nh4_c", 1]], [["cid4145140", 1], ["h2o_c", 1]]], [[["3hpp_c", 1], ["amp_c", 1], ["gmp_c", 1], ["ppi_c", 1]], [["atp_c", 1], ["cid4145140", 1], ["h2o_c", 1], ["xmp_c", 1]]]]
p1-s2	3hpp_c	6.3.5.3	R04463	cid4145140	[[[["3hpp_c", 1], ["adp_c", 1], ["fpram_c", 1], ["pi_c", 1]], [["atp_c", 1], ["cid4145140", 1], ["fgam_c", 1], ["h2o_c", 1]]]]
p1-s2	3hpp_c	6.3.5.4	R00256, R00578	cid4145140	[[[["3hpp_c", 1], ["nh4_c", 1]], [["cid4145140", 1], ["h2o_c", 1]]], [[["3hpp_c", 1], ["amp_c", 1], ["asn__L_c", 1], ["ppi_c", 1]], [["asp__L_c", 1], ["atp_c", 1], ["cid4145140", 1], ["h2o_c", 1]]]]
p1-s2	3hpp_c	6.3.5.5	R00256, R00575	cid4145140	[[[["3hpp_c", 1], ["nh4_c", 1]], [["cid4145140", 1], ["h2o_c", 1]]], [[["3hpp_c", 7], ["adp_c", 12], ["cbp_c", 5], ["pi_c", 4]], [["atp_c", 11], ["cid4145140", 10], ["h2o_c", 1], ["hco3_c", 6]]]]
p1-s2	malcoa_c	2.3.1.199	R07758	coa_c	[[[["malcoa_c", -1], ["malcoa_c", -1]], []]]
p1-s2	malcoa_c	6.4.1.2	R00742	hco3_c	[[[["adp_c", 1], ["malcoa_c", 1], ["pi_c", 1]], [["accoa_c", 1], ["atp_c", 1], ["hco3_c", 1]]]]
p1-s2	msa_c	1.1.1.1	R02878, R08281, R08557, R08558	3hpp_c	[[[["h_c", 1], ["msa_c", 1], ["nadh_c", 1]], [["3hpp_c", 1], ["nad_c", 1]]], [[["h_c", 1], ["msa_c", 1], ["nadph_c", 1]], [["3hpp_c", 1], ["nadp_c", 1]]]]
p1-s2	msa_c	1.1.1.298	R09289	3hpp_c	[[[["h_c", 1], ["msa_c", 1], ["nadph_c", 1]], [["3hpp_c", 1], ["nadp_c", 1]]]]
p1-s2	msa_c	1.1.1.3	R01775	3hpp_c	[[[["h_c", 1], ["msa_c", 1], ["nadph_c", 1]], [["3hpp_c", 1], ["nadp_c", 1]]]]
p1-s2	msa_c	1.1.1.61	R01644	3hpp_c	[[[["h_c", 1], ["msa_c", 1], ["nadh_c", 1]], [["3hpp_c", 1], ["nad_c", 1]]]]
p1-s2	msa_c	1.1.1.77	R01781	3hpp_c	[[[["h_c", 1], ["msa_c", 1], ["nadh_c", 1]], [["3hpp_c", 1], ["nad_c", 1]]]]
p1-s2	msa_c	2.6.1.19	R00908	ala_B_c	[[[["glu__D_c", 1], ["msa_c", 1]], [["akg_c", 1], ["ala_B_c", 1]]], [[["glu__L_c", 1], ["msa_c", 1]], [["akg_c", 1], ["ala_B_c", 1]]]]
p1-s2	msa_c	2.6.1.55	R00908	ala_B_c	[[[["glu__D_c", 1], ["msa_c", 1]], [["akg_c", 1], ["ala_B_c", 1]]], [[["glu__L_c", 1], ["msa_c", 1]], [["akg_c", 1], ["ala_B_c", 1]]]]
p2-s1	13ppd_c	1.1.1.298	R09289	3hppnl_c	[[[["13ppd_c", 1], ["nadp_c", 1]], [["3hppnl_c", 1], ["h_c", 1], ["nadph_c", 1]]]]
p2-s1	15dap_c	2.6.1.19	R01648	C12455	[[[["15dap_c", 1], ["akg_c", 1]], [["C12455", 1], ["glu__D_c", 1]]], [[["15dap_c", 1], ["akg_c", 1]], [["C12455", 1], ["glu__L_c", 1]]]]
p2-s1	26dap_LL_c, 26dap__M_c	2.6.1.19	R00908, R01648	C03871	[[[["26dap_LL_c", 1], ["msa_c", 1]], [["C03871", 1], ["ala_B_c", 1]]], [[["26dap__M_c", 1], ["msa_c", 1]], [["C03871", 1], ["ala_B_c", 1]]], [[["26dap_LL_c", 1], ["sucsal_c", 1]], [["4abut_c", 1], ["C03871", 1]]], [[["26dap__M_c", 1], ["sucsal_c", 1]], [["4abut_c", 1], ["C03871", 1]]]]
p2-s1	36dahx_c	2.6.1.19	R01648	cid76380405	[[[["36dahx_c", 1], ["akg_c", 1]], [["cid76380405", 1], ["glu__D_c", 1]]], [[["36dahx_c", 1], ["akg_c", 1]], [["cid76380405", 1], ["glu__L_c", 1]]]]
p2-s1	3hpp_c	1.1.1.298	R09289	msa_c	[[[["3hpp_c", 1], ["nadp_c", 1]], [["h_c", 1], ["msa_c", 1], ["nadph_c", 1]]]]
p2-s1	3hppnl_c	1.1.1.298	R09289	13ppd_c	[[[["3hppnl_c", 1], ["h_c", 1], ["nadph_c", 1]], [["13ppd_c", 1], ["nadp_c", 1]]]]
p2-s1	3hppnl_c	1.1.1.298	R09289	C19440	[[[["3hppnl_c", 1], ["nadp_c", 1]], [["C19440", 1], ["h_c", 1], ["nadph_c", 1]]]]
p2-s1	3hppnl_c	2.6.1.19	R01648	cid10510808	[[[["3hppnl_c", 1], ["glu__D_c", 1]], [["akg_c", 1], ["cid10510808", 1]]], [[["3hppnl_c", 1], ["glu__L_c", 1]], [["akg_c", 1], ["cid10510808", 1]]]]
p2-s1	4abut_c	2.6.1.19	R01648	sucsal_c	[[[["4abut_c", 1], ["akg_c", 1]], [["glu__D_c", 1], ["sucsal_c", 1]]], [[["4abut_c", 1], ["akg_c", 1]], [["glu__L_c", 1], ["sucsal_c", 1]]]]
p2-s1	4abutn_c	1.1.1.298	R09289	cid140817626	[[[["4abutn_c", 1], ["h_c", 1], ["nadph_c", 1]], [["cid140817626", 1], ["nadp_c", 1]]]]
p2-s1	4abutn_c	2.6.1.19	R01648	C16835	[[[["4abutn_c", 1], ["akg_c", 1]], [["C16835", 1], ["glu__D_c", 1]]], [[["4abutn_c", 1], ["akg_c", 1]], [["C16835", 1], ["glu__L_c", 1]]]]
p2-s1	4abutn_c	2.6.1.19	R01648	ptrc_c	[[[["4abutn_c", 1], ["glu__D_c", 1]], [["akg_c", 1], ["ptrc_c", 1]]], [[["4abutn_c", 1], ["glu__L_c", 1]], [["akg_c", 1], ["ptrc_c", 1]]]]
p2-s1	4mhetz_c	1.1.1.298	R09289	cid574362	[[[["4mhetz_c", 1], ["nadp_c", 1]], [["cid574362", 1], ["h_c", 1], ["nadph_c", 1]]]]
p2-s1	N1aspmd_c	2.6.1.19	R01648	cid25164106	[[[["N1aspmd_c", 1], ["akg_c", 1]], [["cid25164106", 1], ["glu__D_c", 1]]], [[["N1aspmd_c", 1], ["akg_c", 1]], [["cid25164106", 1], ["glu__L_c", 1]]]]
p2-s1	aacald_c	1.1.1.298	R09289	etha_c	[[[["aacald_c", 1], ["h_c", 1], ["nadph_c", 1]], [["etha_c", 1], ["nadp_c", 1]]]]
p2-s1	acg5sa_c	2.6.1.19	R01648	acorn_c	[[[["acg5sa_c", 1], ["glu__D_c", 1]], [["acorn_c", 1], ["akg_c", 1]]], [[["acg5sa_c", 1], ["glu__L_c", 1]], [["acorn_c", 1], ["akg_c", 1]]]]
p2-s1	acorn_c	2.6.1.19	R01648	acg5sa_c	[[[["acorn_c", 1], ["akg_c", 1]], [["acg5sa_c", 1], ["glu__D_c", 1]]], [[["acorn_c", 1], ["akg_c", 1]], [["acg5sa_c", 1], ["glu__L_c", 1]]]]
p2-s1	agm_c	2.6.1.19	R01648	C02647	[[[["agm_c", 1], ["akg_c", 1]], [["C02647", 1], ["glu__D_c", 1]]], [[["agm_c", 1], ["akg_c", 1]], [["C02647", 1], ["glu__L_c", 1]]]]
p2-s1	ala_B_c	2.6.1.19	R00908	msa_c	[[[["akg_c", 1], ["ala_B_c", 1]], [["glu__D_c", 1], ["msa_c", 1]]], [[["akg_c", 1], ["ala_B_c", 1]], [["glu__L_c", 1], ["msa_c", 1]]]]
p2-s1	ala_B_c	4.1.1.11	R00489	asp__L_c	[[[["ala_B_c", 1], ["co2_c", 1]], [["asp__L_c", 1]]]]
p2-s1	arg__L_c	2.6.1.19	R00908, R01648	C03771	[[[["arg__L_c", 1], ["msa_c", 1]], [["C03771", 1], ["ala_B_c", 1]]], [[["arg__L_c", 1], ["sucsal_c", 1]], [["4abut_c", 1], ["C03771", 1]]]]
p2-s1	asp__L_c	4.1.1.11	R00489	ala_B_c	[[[["asp__L_c", 1]], [["ala_B_c", 1], ["co2_c", 1]]]]
p2-s1	aspsa_c	1.1.1.298	R09289	hom__L_c	[[[["aspsa_c", 1], ["h_c", 1], ["nadph_c", 1]], [["hom__L_c", 1], ["nadp_c", 1]]]]
p2-s1	betald_c	1.1.1.298	R09289	C00114	[[[["betald_c", 1], ["h_c", 1], ["nadph_c", 1]], [["C00114", 1], ["nadp_c", 1]]]]
p2-s1	btal_c	1.1.1.298	R09289	C06142	[[[["btal_c", 1], ["h_c", 1], ["nadph_c", 1]], [["C06142", 1], ["nadp_c", 1]]]]
p2-s1	btal_c	2.6.1.19	R01648	cid102200791	[[[["btal_c", 1], ["glu__D_c", 1]], [["akg_c", 1], ["cid102200791", 1]]], [[["btal_c", 1], ["glu__L_c", 1]], [["akg_c", 1], ["cid102200791", 1]]]]
p2-s1	chol_c	1.1.1.298	R09289	C00576	[[[["chol_c", 1], ["nadp_c", 1]], [["C00576", 1], ["h_c", 1], ["nadph_c", 1]]]]
p2-s1	citr__L_c	2.6.1.19	R00908, R01648	cid13154348	[[[["citr__L_c", 1], ["msa_c", 1]], [["ala_B_c", 1], ["cid13154348", 1]]], [[["citr__L_c", 1], ["sucsal_c", 1]], [["4abut_c", 1], ["cid13154348", 1]]]]
p2-s1	cyst__L_c	2.6.1.19	R00908, R01648	cid21252272	[[[["cyst__L_c", 1], ["msa_c", 1]], [["ala_B_c", 1], ["cid21252272", 1]]], [[["cyst__L_c", 1], ["sucsal_c", 1]], [["4abut_c", 1], ["cid21252272", 1]]]]
p2-s1	etha_c	1.1.1.298	R09289	aacald_c	[[[["etha_c", 1], ["nadp_c", 1]], [["aacald_c", 1], ["h_c", 1], ["nadph_c", 1]]]]
p2-s1	gcald_c	1.1.1.298	R09289	C01380	[[[["gcald_c", 1], ["h_c", 1], ["nadph_c", 1]], [["C01380", 1], ["nadp_c", 1]]]]
p2-s1	ghb_c	1.1.1.298	R09289	sucsal_c	[[[["ghb_c", 1], ["nadp_c", 1]], [["h_c", 1], ["nadph_c", 1], ["sucsal_c", 1]]]]
p2-s1	gln__L_c	2.6.1.19	R00908, R01648	C00940	[[[["gln__L_c", 1], ["msa_c", 1]], [["C00940", 1], ["ala_B_c", 1]]], [[["gln__L_c", 1], ["sucsal_c", 1]], [["4abut_c", 1], ["C00940", 1]]]]
p2-s1	glu5sa_c	1.1.1.298	R09289	cid10953560	[[[["glu5sa_c", 1], ["h_c", 1], ["nadph_c", 1]], [["cid10953560", 1], ["nadp_c", 1]]]]
p2-s1	glu5sa_c	2.6.1.19	R00908, R01648	C00433	[[[["glu5sa_c", 1], ["msa_c", 1]], [["C00433", 1], ["ala_B_c", 1]]], [[["glu5sa_c", 1], ["sucsal_c", 1]], [["4abut_c", 1], ["C00433", 1]]]]
p2-s1	glu5sa_c	2.6.1.19	R01648	orn_c	[[[["glu5sa_c", 1], ["glu__D_c", 1]], [["akg_c", 1], ["orn_c", 1]]], [[["glu5sa_c", 1], ["glu__L_c", 1]], [["akg_c", 1], ["orn_c", 1]]]]
p2-s1	hcys__L_c	2.6.1.19	R00908, R01648	cid151198	[[[["hcys__L_c", 1], ["msa_c", 1]], [["ala_B_c", 1], ["cid151198", 1]]], [[["hcys__L_c", 1], ["sucsal_c", 1]], [["4abut_c", 1], ["cid151198", 1]]]]
p2-s1	hom__L_c	1.1.1.298	R09289	aspsa_c	[[[["hom__L_c", 1], ["nadp_c", 1]], [["aspsa_c", 1], ["h_c", 1], ["nadph_c", 1]]]]
p2-s1	hom__L_c	2.6.1.19	R00908, R01648	cid11963036	[[[["hom__L_c", 1], ["msa_c", 1]], [["ala_B_c", 1], ["cid11963036", 1]]], [[["hom__L_c", 1], ["sucsal_c", 1]], [["4abut_c", 1], ["cid11963036", 1]]]]
p2-s1	isetac_c	1.1.1.298	R09289	C00593	[[[["isetac_c", 1], ["nadp_c", 1]], [["C00593", 1], ["h_c", 1], ["nadph_c", 1]]]]
p2-s1	lys__L_c	2.6.1.19	R00908, R01648	C03239	[[[["lys__L_c", 1], ["msa_c", 1]], [["C03239", 1], ["ala_B_c", 1]]], [[["lys__L_c", 1], ["sucsal_c", 1]], [["4abut_c", 1], ["C03239", 1]]]]
p2-s1	lys__L_c	2.6.1.19	R01648	C04076	[[[["akg_c", 1], ["lys__L_c", 1]], [["C04076", 1], ["glu__D_c", 1]]], [[["akg_c", 1], ["lys__L_c", 1]], [["C04076", 1], ["glu__L_c", 1]]]]
p2-s1	met__L_c, met__D_c	2.6.1.19	R00908, R01648	C01180	[[[["met__L_c", 1], ["msa_c", 1]], [["C01180", 1], ["ala_B_c", 1]]], [[["met__D_c", 1], ["msa_c", 1]], [["C01180", 1], ["ala_B_c", 1]]], [[["met__L_c", 1], ["sucsal_c", 1]], [["4abut_c", 1], ["C01180", 1]]], [[["met__D_c", 1], ["sucsal_c", 1]], [["4abut_c", 1], ["C01180", 1]]]]
p2-s1	msa_c	1.1.1.298	R09289	3hpp_c	[[[["h_c", 1], ["msa_c", 1], ["nadph_c", 1]], [["3hpp_c", 1], ["nadp_c", 1]]]]
p2-s1	msa_c	2.6.1.19	R00908	ala_B_c	[[[["glu__D_c", 1], ["msa_c", 1]], [["akg_c", 1], ["ala_B_c", 1]]], [[["glu__L_c", 1], ["msa_c", 1]], [["akg_c", 1], ["ala_B_c", 1]]]]
p2-s1	orn_c	2.6.1.19	R00908, R01648	C01110	[[[["msa_c", 1], ["orn_c", 1]], [["C01110", 1], ["ala_B_c", 1]]], [[["orn_c", 1], ["sucsal_c", 1]], [["4abut_c", 1], ["C01110", 1]]]]
p2-s1	orn_c	2.6.1.19	R01648	glu5sa_c	[[[["akg_c", 1], ["orn_c", 1]], [["glu5sa_c", 1], ["glu__D_c", 1]]], [[["akg_c", 1], ["orn_c", 1]], [["glu5sa_c", 1], ["glu__L_c", 1]]]]
p2-s1	pacald_c	1.1.1.298	R09289	C05853	[[[["h_c", 1], ["nadph_c", 1], ["pacald_c", 1]], [["C05853", 1], ["nadp_c", 1]]]]
p2-s1	ppal_c	1.1.1.298	R09289	C05979	[[[["h_c", 1], ["nadph_c", 1], ["ppal_c", 1]], [["C05979", 1], ["nadp_c", 1]]]]
p2-s1	ptrc_c	2.6.1.19	R01648	4abutn_c	[[[["akg_c", 1], ["ptrc_c", 1]], [["4abutn_c", 1], ["glu__D_c", 1]]], [[["akg_c", 1], ["ptrc_c", 1]], [["4abutn_c", 1], ["glu__L_c", 1]]]]
p2-s1	sl26da_c	2.6.1.19	R00908, R01648	sl2a6o_c	[[[["msa_c", 1], ["sl26da_c", 1]], [["ala_B_c", 1], ["sl2a6o_c", 1]]], [[["sl26da_c", 1], ["sucsal_c", 1]], [["4abut_c", 1], ["sl2a6o_c", 1]]]]
p2-s1	sl2a6o_c	2.6.1.19	R00908, R01648	sl26da_c	[[[["ala_B_c", 1], ["sl2a6o_c", 1]], [["msa_c", 1], ["sl26da_c", 1]]], [[["4abut_c", 1], ["sl2a6o_c", 1]], [["sl26da_c", 1], ["sucsal_c", 1]]]]
p2-s1	spmd_c	2.6.1.19	R01648	cid145925	[[[["akg_c", 1], ["spmd_c", 1]], [["cid145925", 1], ["glu__D_c", 1]]], [[["akg_c", 1], ["spmd_c", 1]], [["cid145925", 1], ["glu__L_c", 1]]]]
p2-s1	spmd_c	2.6.1.19	R01648	cid19913541	[[[["akg_c", 1], ["spmd_c", 1]], [["cid19913541", 1], ["glu__D_c", 1]]], [[["akg_c", 1], ["spmd_c", 1]], [["cid19913541", 1], ["glu__L_c", 1]]]]
p2-s1	sucsal_c	1.1.1.298	R09289	ghb_c	[[[["h_c", 1], ["nadph_c", 1], ["sucsal_c", 1]], [["ghb_c", 1], ["nadp_c", 1]]]]
p2-s1	sucsal_c	2.6.1.19	R01648	4abut_c	[[[["glu__D_c", 1], ["sucsal_c", 1]], [["4abut_c", 1], ["akg_c", 1]]], [[["glu__L_c", 1], ["sucsal_c", 1]], [["4abut_c", 1], ["akg_c", 1]]]]
p2-s2	3hpp_c	1.1.1.1	R02878, R08281, R08557, R08558	msa_c	[[[["3hpp_c", 1], ["nad_c", 1]], [["h_c", 1], ["msa_c", 1], ["nadh_c", 1]]], [[["3hpp_c", 1], ["nadp_c", 1]], [["h_c", 1], ["msa_c", 1], ["nadph_c", 1]]]]
p2-s2	3hpp_c	1.1.1.298	R09289	msa_c	[[[["3hpp_c", 1], ["nadp_c", 1]], [["h_c", 1], ["msa_c", 1], ["nadph_c", 1]]]]
p2-s2	3hpp_c	1.1.1.3	R01775	msa_c	[[[["3hpp_c", 1], ["nadp_c", 1]], [["h_c", 1], ["msa_c", 1], ["nadph_c", 1]]]]
p2-s2	3hpp_c	1.1.1.61	R01644	msa_c	[[[["3hpp_c", 1], ["nad_c", 1]], [["h_c", 1], ["msa_c", 1], ["nadh_c", 1]]]]
p2-s2	3hpp_c	1.1.1.77	R01781	msa_c	[[[["3hpp_c", 1], ["nad_c", 1]], [["h_c", 1], ["msa_c", 1], ["nadh_c", 1]]]]
p2-s2	3hpp_c	1.2.1.16	R00714	3hppnl_c	[[[["3hpp_c", 1], ["h_c", 1], ["nadph_c", 1]], [["3hppnl_c", 1], ["h2o_c", 1], ["nadp_c", 1]]]]
p2-s2	3hpp_c	1.2.1.19	R00904, R02549	3hppnl_c	[[[["3hpp_c", 1], ["h_c", 1], ["nadh_c", 1]], [["3hppnl_c", 1], ["h2o_c", 1], ["nad_c", 1]]]]
p2-s2	3hpp_c	1.2.1.20	R02401	3hppnl_c	[[[["3hpp_c", 1], ["h_c", 1], ["nadh_c", 1]], [["3hppnl_c", 1], ["h2o_c", 1], ["nad_c", 1]]]]
p2-s2	3hpp_c	1.2.1.24	R00713	3hppnl_c	[[[["3hpp_c", 1], ["h_c", 1], ["nadh_c", 1]], [["3hppnl_c", 1], ["h2o_c", 1], ["nad_c", 1]]]]
p2-s2	3hpp_c	1.2.1.3	R00264, R00904, R02549, R03283, R05050	3hppnl_c	[[[["3hpp_c", 1], ["h_c", 1], ["nadh_c", 1]], [["3hppnl_c", 1], ["h2o_c", 1], ["nad_c", 1]]]]
p2-s2	3hpp_c	1.2.1.4	R05099	3hppnl_c	[[[["3hpp_c", 1], ["h_c", 1], ["nadph_c", 1]], [["3hppnl_c", 1], ["h2o_c", 1], ["nadp_c", 1]]]]
p2-s2	3hpp_c	1.2.1.5	R00904, R08283	3hppnl_c	[[[["3hpp_c", 1], ["h_c", 1], ["nadh_c", 1]], [["3hppnl_c", 1], ["h2o_c", 1], ["nad_c", 1]]]]
p2-s2	3hpp_c	1.2.1.79	R00714	3hppnl_c	[[[["3hpp_c", 1], ["h_c", 1], ["nadph_c", 1]], [["3hppnl_c", 1], ["h2o_c", 1], ["nadp_c", 1]]]]
p2-s2	3hpp_c	1.2.1.88	R00245	13ppd_c	[[[["3hpp_c", 1], ["h_c", 3], ["nadh_c", 1]], [["13ppd_c", 1], ["h2o_c", 1], ["nad_c", 1]]]]
p2-s2	3hpp_c	1.4.1.13	R00114, R00256	cid4145140	[[[["3hpp_c", 1], ["nh4_c", 1]], [["cid4145140", 1], ["h2o_c", 1]]]]
p2-s2	3hpp_c	1.4.7.1	R00256	cid4145140	[[[["3hpp_c", 1], ["nh4_c", 1]], [["cid4145140", 1], ["h2o_c", 1]]]]
p2-s2	3hpp_c	2.3.1.31	R01776	cid12647151	[[[["3hpp_c", 1], ["accoa_c", 1]], [["cid12647151", 1], ["coa_c", 1]]]]
p2-s2	3hpp_c	2.3.1.46	R01777	cid57268069	[[[["3hpp_c", 1], ["succoa_c", 1]], [["cid57268069", 1], ["coa_c", 1]]]]
p2-s2	3hpp_c	2.4.2.14	R01072	cid4145140	[[[["3hpp_c", 1], ["ppi_c", 1], ["pram_c", 1]], [["cid4145140", 1], ["h2o_c", 1], ["prpp_c", 1]]]]
p2-s2	3hpp_c	2.6.1.16	R00768	cid4145140	[[[["3hpp_c", 1], ["gam6p_c", 1]], [["cid4145140", 1], ["f6p_c", 1]]], [[["3hpp_c", 1], ["gam6p_c", 1]], [["cid4145140", 1], ["tag6p__D_c", 1]]]]
p2-s2	3hpp_c	2.6.1.85	R01716	cid4145140	[[[["3hpp_c", 1], ["4adcho_c", 1]], [["chor_c", 1], ["cid4145140", 1]]]]
p2-s2	3hpp_c	2.7.1.39	R01771	cid18763758	[[[["3hpp_c", 1], ["atp_c", 1]], [["adp_c", 1], ["cid18763758", 1]]]]
p2-s2	3hpp_c	2.7.1.50	R04448	cid18763758	[[[["3hpp_c", 1], ["atp_c", 1]], [["adp_c", 1], ["cid18763758", 1]]]]
p2-s2	3hpp_c	2.7.2.1	R01353	cid88891582	[[[["3hpp_c", 1], ["atp_c", 1]], [["adp_c", 1], ["cid88891582", 1]]]]
p2-s2	3hpp_c	2.7.2.11	R00239	cid88891582	[[[["3hpp_c", 1], ["atp_c", 1]], [["adp_c", 1], ["cid88891582", 1]]]]
p2-s2	3hpp_c	2.7.2.15	R01353	cid88891582	[[[["3hpp_c", 1], ["atp_c", 1]], [["adp_c", 1], ["cid88891582", 1]]]]
p2-s2	3hpp_c	2.7.2.4	R00480	cid88891582	[[[["3hpp_c", 1], ["atp_c", 1]], [["adp_c", 1], ["cid88891582", 1]]]]
p2-s2	3hpp_c	2.8.3.8	R01179	C05668	[[[["3hpp_c", 1], ["accoa_c", 1]], [["C05668", 1], ["ac_c", 1]]]]
p2-s2	3hpp_c	2.8.3.9	R01365	C05668	[[[["3hpp_c", 1], ["aacoa_c", 1]], [["C05668", 1], ["acac_c", 1]]]]
p2-s2	3hpp_c	3.5.1.111	R00269	cid4145140	[[[["3hpp_c", 1], ["nh4_c", 1]], [["cid4145140", 1], ["h2o_c", 1]]]]
p2-s2	3hpp_c	3.5.1.2	R00256, R01579	cid4145140	[[[["3hpp_c", 1], ["nh4_c", 1]], [["cid4145140", 1], ["h2o_c", 1]]]]
p2-s2	3hpp_c	3.5.1.3	R00269	cid4145140	[[[["3hpp_c", 1], ["nh4_c", 1]], [["cid4145140", 1], ["h2o_c", 1]]]]
p2-s2	3hpp_c	3.5.1.35	R01579	cid4145140	[[[["3hpp_c", 1], ["nh4_c", 1]], [["cid4145140", 1], ["h2o_c", 1]]]]
p2-s2	3hpp_c	3.5.1.38	R00256, R01579	cid4145140	[[[["3hpp_c", 1], ["nh4_c", 1]], [["cid4145140", 1], ["h2o_c", 1]]]]
p2-s2	3hpp_c	3.5.1.96	R00411	cid15608818	[[[["3hpp_c", 1], ["glu__D_c", 1]], [["cid15608818", 1], ["h2o_c", 1]]], [[["3hpp_c", 1], ["glu__L_c", 1]], [["cid15608818", 1], ["h2o_c", 1]]]]
p2-s2	3hpp_c	4.1.3.27	R00986	cid4145140	[[[["3hpp_c", 1], ["anth_c", 1], ["pyr_c", 1]], [["chor_c", 1], ["cid4145140", 1]]]]
p2-s2	3hpp_c	4.3.2.10	R00256, R04558	cid4145140	[[[["3hpp_c", 1], ["nh4_c", 1]], [["cid4145140", 1], ["h2o_c", 1]]], [[["3hpp_c", 1], ["aicar_c", 1], ["eig3p_c", 1]], [["cid4145140", 1], ["prlp_c", 1]]]]
p2-s2	3hpp_c	4.3.3.6	R00256, R07456, R10089	cid4145140	[[[["3hpp_c", 1], ["nh4_c", 1]], [["cid4145140", 1], ["h2o_c", 1]]], [[["3hpp_c", 1], ["h2o_c", 3], ["pi_c", 1], ["pydx5p_c", 1]], [["cid4145140", 1], ["g3p_c", 1], ["ru5p__D_c", 1]]], [[["3hpp_c", 1], ["h2o_c", 3], ["pi_c", 1], ["pydx5p_c", 1]], [["cid4145140", 1], ["g3p_c", 1], ["ru5p__L_c", 1]]], [[["3hpp_c", 1], ["h2o_c", 3], ["pi_c", 1], ["pydx5p_c", 1]], [["cid4145140", 1], ["g3p_c", 1], ["…
p2-s2	3hpp_c	6.2.1.1	R01354	cid101872784	[[[["3hpp_c", 1], ["atp_c", 1]], [["cid101872784", 1], ["ppi_c", 1]]]]
p2-s2	3hpp_c	6.2.1.17	R01354	cid101872784	[[[["3hpp_c", 1], ["atp_c", 1]], [["cid101872784", 1], ["ppi_c", 1]]]]
p2-s2	3hpp_c	6.2.1.5	R00405	C05668	[[[["3hpp_c", 1], ["atp_c", 1], ["coa_c", 1]], [["C05668", 1], ["adp_c", 1], ["pi_c", 1]]]]
p2-s2	3hpp_c	6.3.1.2	R00253	cid4145140	[[[["3hpp_c", 1], ["atp_c", 1], ["nh4_c", 1]], [["adp_c", 1], ["cid4145140", 1], ["pi_c", 1]]]]
p2-s2	3hpp_c	6.3.4.2	R00256, R00573	cid4145140	[[[["3hpp_c", 1], ["nh4_c", 1]], [["cid4145140", 1], ["h2o_c", 1]]], [[["3hpp_c", 1], ["adp_c", 1], ["ctp_c", 1], ["pi_c", 1]], [["atp_c", 1], ["cid4145140", 1], ["h2o_c", 1], ["utp_c", 1]]]]
p2-s2	3hpp_c	6.3.5.1	R00257	cid4145140	[[[["3hpp_c", 1], ["amp_c", 1], ["nad_c", 1], ["ppi_c", 1]], [["atp_c", 1], ["cid4145140", 1], ["dnad_c", 1], ["h2o_c", 1]]]]
p2-s2	3hpp_c	6.3.5.2	R00256, R01231, R08244	cid4145140	[[[["3hpp_c", 1], ["nh4_c", 1]], [["cid4145140", 1], ["h2o_c", 1]]], [[["3hpp_c", 1], ["amp_c", 1], ["gmp_c", 1], ["ppi_c", 1]], [["atp_c", 1], ["cid4145140", 1], ["h2o_c", 1], ["xmp_c", 1]]]]
p2-s2	3hpp_c	6.3.5.3	R04463	cid4145140	[[[["3hpp_c", 1], ["adp_c", 1], ["fpram_c", 1], ["pi_c", 1]], [["atp_c", 1], ["cid4145140", 1], ["fgam_c", 1], ["h2o_c", 1]]]]
p2-s2	3hpp_c	6.3.5.4	R00256, R00578	cid4145140	[[[["3hpp_c", 1], ["nh4_c", 1]], [["cid4145140", 1], ["h2o_c", 1]]], [[["3hpp_c", 1], ["amp_c", 1], ["asn__L_c", 1], ["ppi_c", 1]], [["asp__L_c", 1], ["atp_c", 1], ["cid4145140", 1], ["h2o_c", 1]]]]
p2-s2	3hpp_c	6.3.5.5	R00256, R00575	cid4145140	[[[["3hpp_c", 1], ["nh4_c", 1]], [["cid4145140", 1], ["h2o_c", 1]]], [[["3hpp_c", 7], ["adp_c", 12], ["cbp_c", 5], ["pi_c", 4]], [["atp_c", 11], ["cid4145140", 10], ["h2o_c", 1], ["hco3_c", 6]]]]
p2-s2	ala_B_c	1.2.1.16	R00714	C05665	[[[["ala_B_c", 1], ["h_c", 1], ["nadph_c", 1]], [["C05665", 1], ["h2o_c", 1], ["nadp_c", 1]]]]
p2-s2	ala_B_c	1.2.1.19	R00904, R02549	C05665	[[[["ala_B_c", 1], ["h_c", 1], ["nadh_c", 1]], [["C05665", 1], ["h2o_c", 1], ["nad_c", 1]]]]
p2-s2	ala_B_c	1.2.1.20	R02401	C05665	[[[["ala_B_c", 1], ["h_c", 1], ["nadh_c", 1]], [["C05665", 1], ["h2o_c", 1], ["nad_c", 1]]]]
p2-s2	ala_B_c	1.2.1.24	R00713	C05665	[[[["ala_B_c", 1], ["h_c", 1], ["nadh_c", 1]], [["C05665", 1], ["h2o_c", 1], ["nad_c", 1]]]]
p2-s2	ala_B_c	1.2.1.3	R00264, R00904, R02549, R03283, R05050	C05665	[[[["ala_B_c", 1], ["h_c", 1], ["nadh_c", 1]], [["C05665", 1], ["h2o_c", 1], ["nad_c", 1]]]]
p2-s2	ala_B_c	1.2.1.4	R05099	C05665	[[[["ala_B_c", 1], ["h_c", 1], ["nadph_c", 1]], [["C05665", 1], ["h2o_c", 1], ["nadp_c", 1]]]]
p2-s2	ala_B_c	1.2.1.5	R00904, R08283	C05665	[[[["ala_B_c", 1], ["h_c", 1], ["nadh_c", 1]], [["C05665", 1], ["h2o_c", 1], ["nad_c", 1]]]]
p2-s2	ala_B_c	1.2.1.79	R00714	C05665	[[[["ala_B_c", 1], ["h_c", 1], ["nadph_c", 1]], [["C05665", 1], ["h2o_c", 1], ["nadp_c", 1]]]]
p2-s2	ala_B_c	1.2.1.88	R00245	cid10510808	[[[["ala_B_c", 1], ["h_c", 3], ["nadh_c", 1]], [["cid10510808", 1], ["h2o_c", 1], ["nad_c", 1]]]]
p2-s2	ala_B_c	1.4.1.13	R00114, R00256	C19779	[[[["ala_B_c", 10], ["nadp_c", 1]], [["C19779", 5], ["akg_c", 3], ["h_c", 11], ["nadph_c", 1]]], [[["ala_B_c", 1], ["nh4_c", 1]], [["C19779", 1], ["h2o_c", 1]]]]
p2-s2	ala_B_c	1.4.1.14	R00093	C19779	[[[["ala_B_c", 10], ["nad_c", 1]], [["C19779", 5], ["akg_c", 3], ["h_c", 11], ["nadh_c", 1]]]]
p2-s2	ala_B_c	1.4.7.1	R00256	C19779	[[[["ala_B_c", 1], ["nh4_c", 1]], [["C19779", 1], ["h2o_c", 1]]]]
p2-s2	ala_B_c	2.1.3.3	R01398	C02642	[[[["ala_B_c", 1], ["cbp_c", 1]], [["C02642", 1], ["pi_c", 1]]]]
p2-s2	ala_B_c	2.3.1.57	R01154	C01073	[[[["accoa_c", 1], ["ala_B_c", 1]], [["C01073", 1], ["coa_c", 1]]]]
p2-s2	ala_B_c	2.4.2.14	R01072	C19779	[[[["ala_B_c", 1], ["ppi_c", 1], ["pram_c", 1]], [["C19779", 1], ["h2o_c", 1], ["prpp_c", 1]]]]
p2-s2	ala_B_c	2.6.1.16	R00768	C19779	[[[["ala_B_c", 1], ["gam6p_c", 1]], [["C19779", 1], ["f6p_c", 1]]], [[["ala_B_c", 1], ["gam6p_c", 1]], [["C19779", 1], ["tag6p__D_c", 1]]]]
p2-s2	ala_B_c	2.6.1.19	R00908	msa_c	[[[["akg_c", 1], ["ala_B_c", 1]], [["glu__D_c", 1], ["msa_c", 1]]], [[["akg_c", 1], ["ala_B_c", 1]], [["glu__L_c", 1], ["msa_c", 1]]]]
p2-s2	ala_B_c	2.6.1.55	R00908	msa_c	[[[["akg_c", 1], ["ala_B_c", 1]], [["glu__D_c", 1], ["msa_c", 1]]], [[["akg_c", 1], ["ala_B_c", 1]], [["glu__L_c", 1], ["msa_c", 1]]]]
p2-s2	ala_B_c	2.6.1.85	R01716	C19779	[[[["4adcho_c", 1], ["ala_B_c", 1]], [["C19779", 1], ["chor_c", 1]]]]
p2-s2	ala_B_c	2.7.2.1	R01353	cid53980854	[[[["ala_B_c", 1], ["atp_c", 1]], [["adp_c", 1], ["cid53980854", 1]]]]
p2-s2	ala_B_c	2.7.2.11	R00239	cid53980854	[[[["ala_B_c", 1], ["atp_c", 1]], [["adp_c", 1], ["cid53980854", 1]]]]
p2-s2	ala_B_c	2.7.2.15	R01353	cid53980854	[[[["ala_B_c", 1], ["atp_c", 1]], [["adp_c", 1], ["cid53980854", 1]]]]
p2-s2	ala_B_c	2.7.2.4	R00480	cid53980854	[[[["ala_B_c", 1], ["atp_c", 1]], [["adp_c", 1], ["cid53980854", 1]]]]
p2-s2	ala_B_c	2.8.3.8	R01179	C02335	[[[["accoa_c", 1], ["ala_B_c", 1]], [["C02335", 1], ["ac_c", 1]]]]
p2-s2	ala_B_c	2.8.3.9	R01365	C02335	[[[["aacoa_c", 1], ["ala_B_c", 1]], [["C02335", 1], ["acac_c", 1]]]]
p2-s2	ala_B_c	3.5.1.111	R00269	C19779	[[[["ala_B_c", 1], ["nh4_c", 1]], [["C19779", 1], ["h2o_c", 1]]]]
p2-s2	ala_B_c	3.5.1.2	R00256, R01579	C19779	[[[["ala_B_c", 1], ["nh4_c", 1]], [["C19779", 1], ["h2o_c", 1]]]]
p2-s2	ala_B_c	3.5.1.3	R00269	C19779	[[[["ala_B_c", 1], ["nh4_c", 1]], [["C19779", 1], ["h2o_c", 1]]]]
p2-s2	ala_B_c	3.5.1.35	R01579	C19779	[[[["ala_B_c", 1], ["nh4_c", 1]], [["C19779", 1], ["h2o_c", 1]]]]
p2-s2	ala_B_c	3.5.1.38	R00256, R01579	C19779	[[[["ala_B_c", 1], ["nh4_c", 1]], [["C19779", 1], ["h2o_c", 1]]]]
p2-s2	ala_B_c	3.5.1.94	R07419	cid21971426	[[[["ala_B_c", 1], ["glu__D_c", 1]], [["cid21971426", 1], ["h2o_c", 1]]], [[["ala_B_c", 1], ["glu__L_c", 1]], [["cid21971426", 1], ["h2o_c", 1]]]]
p2-s2	ala_B_c	3.5.1.94	R07419	cid61158584	[[[["4abut_c", 1], ["ala_B_c", 1]], [["cid61158584", 1], ["h2o_c", 1]]]]
p2-s2	ala_B_c	3.5.1.96	R00411	cid20225150	[[[["ala_B_c", 1], ["glu__D_c", 1]], [["cid20225150", 1], ["h2o_c", 1]]], [[["ala_B_c", 1], ["glu__L_c", 1]], [["cid20225150", 1], ["h2o_c", 1]]]]
p2-s2	ala_B_c	3.5.3.11	R01157	C03065	[[[["ala_B_c", 1], ["urea_c", 1]], [["C03065", 1], ["h2o_c", 1]]]]
p2-s2	ala_B_c	4.1.1.11	R00489	asp__L_c	[[[["ala_B_c", 1], ["co2_c", 1]], [["asp__L_c", 1]]]]
p2-s2	ala_B_c	4.1.1.15	R00489	asp__L_c	[[[["ala_B_c", 1], ["co2_c", 1]], [["asp__L_c", 1]]]]
p2-s2	ala_B_c	4.1.3.27	R00986	C19779	[[[["ala_B_c", 1], ["anth_c", 1], ["pyr_c", 1]], [["C19779", 1], ["chor_c", 1]]]]
p2-s2	ala_B_c	4.3.2.10	R00256, R04558	C19779	[[[["ala_B_c", 1], ["nh4_c", 1]], [["C19779", 1], ["h2o_c", 1]]], [[["aicar_c", 1], ["ala_B_c", 1], ["eig3p_c", 1]], [["C19779", 1], ["prlp_c", 1]]]]
p2-s2	ala_B_c	4.3.3.6	R00256, R07456, R10089	C19779	[[[["ala_B_c", 1], ["nh4_c", 1]], [["C19779", 1], ["h2o_c", 1]]], [[["ala_B_c", 1], ["h2o_c", 3], ["pi_c", 1], ["pydx5p_c", 1]], [["C19779", 1], ["g3p_c", 1], ["ru5p__D_c", 1]]], [[["ala_B_c", 1], ["h2o_c", 3], ["pi_c", 1], ["pydx5p_c", 1]], [["C19779", 1], ["g3p_c", 1], ["ru5p__L_c", 1]]], [[["ala_B_c", 1], ["h2o_c", 3], ["pi_c", 1], ["pydx5p_c", 1]], [["C19779", 1], ["g3p_c", 1], ["xu5p__D_c", …
p2-s2	ala_B_c	6.2.1.5	R00405	C02335	[[[["ala_B_c", 1], ["atp_c", 1], ["coa_c", 1]], [["C02335", 1], ["adp_c", 1], ["pi_c", 1]]]]
p2-s2	ala_B_c	6.3.1.11	R07414	cid21971426	[[[["ala_B_c", 1], ["atp_c", 1], ["glu__D_c", 1]], [["adp_c", 1], ["cid21971426", 1], ["pi_c", 1]]], [[["ala_B_c", 1], ["atp_c", 1], ["glu__L_c", 1]], [["adp_c", 1], ["cid21971426", 1], ["pi_c", 1]]]]
p2-s2	ala_B_c	6.3.1.11	R07414	cid57244308	[[[["ala_B_c", 1], ["atp_c", 1], ["ptrc_c", 1]], [["adp_c", 1], ["cid57244308", 1], ["pi_c", 1]]]]
p2-s2	ala_B_c	6.3.1.2	R00253	C19779	[[[["ala_B_c", 1], ["atp_c", 1], ["nh4_c", 1]], [["C19779", 1], ["adp_c", 1], ["pi_c", 1]]]]
p2-s2	ala_B_c	6.3.2.1	R02473	pnto__R_c	[[[["ala_B_c", 1], ["atp_c", 1], ["pant__R_c", 1]], [["amp_c", 1], ["pnto__R_c", 1], ["ppi_c", 1]]]]
p2-s2	ala_B_c	6.3.4.2	R00256, R00573	C19779	[[[["ala_B_c", 1], ["nh4_c", 1]], [["C19779", 1], ["h2o_c", 1]]], [[["adp_c", 1], ["ala_B_c", 1], ["ctp_c", 1], ["pi_c", 1]], [["C19779", 1], ["atp_c", 1], ["h2o_c", 1], ["utp_c", 1]]]]
p2-s2	ala_B_c	6.3.5.1	R00257	C19779	[[[["ala_B_c", 1], ["amp_c", 1], ["nad_c", 1], ["ppi_c", 1]], [["C19779", 1], ["atp_c", 1], ["dnad_c", 1], ["h2o_c", 1]]]]
p2-s2	ala_B_c	6.3.5.2	R00256, R01231, R08244	C19779	[[[["ala_B_c", 1], ["nh4_c", 1]], [["C19779", 1], ["h2o_c", 1]]], [[["ala_B_c", 1], ["amp_c", 1], ["gmp_c", 1], ["ppi_c", 1]], [["C19779", 1], ["atp_c", 1], ["h2o_c", 1], ["xmp_c", 1]]]]
p2-s2	ala_B_c	6.3.5.3	R04463	C19779	[[[["adp_c", 1], ["ala_B_c", 1], ["fpram_c", 1], ["pi_c", 1]], [["C19779", 1], ["atp_c", 1], ["fgam_c", 1], ["h2o_c", 1]]]]
p2-s2	ala_B_c	6.3.5.4	R00256, R00578	C19779	[[[["ala_B_c", 1], ["nh4_c", 1]], [["C19779", 1], ["h2o_c", 1]]], [[["ala_B_c", 1], ["amp_c", 1], ["asn__L_c", 1], ["ppi_c", 1]], [["C19779", 1], ["asp__L_c", 1], ["atp_c", 1], ["h2o_c", 1]]]]
p2-s2	ala_B_c	6.3.5.5	R00256, R00575	C19779	[[[["ala_B_c", 1], ["nh4_c", 1]], [["C19779", 1], ["h2o_c", 1]]], [[["adp_c", 12], ["ala_B_c", 4], ["cbp_c", 5], ["pi_c", 4]], [["C19779", 7], ["atp_c", 11], ["h2o_c", 1], ["hco3_c", 6]]]]
p2-s2	asp__L_c	1.1.1.23	R01158, R01163	cid140912127	[[[["asp__L_c", 1], ["h_c", 1], ["nadh_c", 1]], [["cid140912127", 1], ["h2o_c", 1], ["nad_c", 1]]]]
p2-s2	asp__L_c	2.1.1.197	R09543	cid102699	[[[["amet_c", 1], ["asp__L_c", 1]], [["ahcys_c", 1], ["cid102699", 1]]]]
p2-s2	asp__L_c	2.1.3.2	R01397	cbasp_c	[[[["asp__L_c", 1], ["cbp_c", 1]], [["cbasp_c", 1], ["pi_c", 1]]]]
p2-s2	asp__L_c	2.3.1.1	R00259	C01042	[[[["accoa_c", 1], ["asp__L_c", 1]], [["C01042", 1], ["coa_c", 1]]]]
p2-s2	asp__L_c	2.3.1.109	R00832	cid18435327	[[[["asp__L_c", 1], ["succoa_c", 1]], [["cid18435327", 1], ["coa_c", 1]]]]
p2-s2	asp__L_c	2.3.1.183	R08938	C01042	[[[["accoa_c", 1], ["asp__L_c", 1]], [["C01042", 1], ["coa_c", 1]]]]
p2-s2	asp__L_c	2.3.2.2	R03970, R04935	cid161197	[[[["asp__L_c", 1], ["glu__D_c", 1]], [["cid161197", 1], ["h2o_c", 1]]], [[["asp__L_c", 1], ["glu__L_c", 1]], [["cid161197", 1], ["h2o_c", 1]]]]
p2-s2	asp__L_c	2.7.2.1	R01353	4pasp_c	[[[["asp__L_c", 1], ["atp_c", 1]], [["4pasp_c", 1], ["adp_c", 1]]]]
p2-s2	asp__L_c	2.7.2.11	R00239	4pasp_c	[[[["asp__L_c", 1], ["atp_c", 1]], [["4pasp_c", 1], ["adp_c", 1]]]]
p2-s2	asp__L_c	2.7.2.15	R01353	4pasp_c	[[[["asp__L_c", 1], ["atp_c", 1]], [["4pasp_c", 1], ["adp_c", 1]]]]
p2-s2	asp__L_c	2.7.2.3	R01512	cid20751253	[[[["asp__L_c", 1], ["atp_c", 1]], [["adp_c", 1], ["cid20751253", 1]]]]
p2-s2	asp__L_c	2.7.2.4	R00480	4pasp_c	[[[["asp__L_c", 1], ["atp_c", 1]], [["4pasp_c", 1], ["adp_c", 1]]]]
p2-s2	asp__L_c	2.7.2.8	R02649	4pasp_c	[[[["asp__L_c", 1], ["atp_c", 1]], [["4pasp_c", 1], ["adp_c", 1]]]]
p2-s2	asp__L_c	3.5.1.1	R00485	asn__L_c	[[[["asp__L_c", 1], ["nh4_c", 1]], [["asn__L_c", 1], ["h2o_c", 1]]]]
p2-s2	asp__L_c	3.5.1.14	R00669, R10553	C01042	[[[["ac_c", 1], ["asp__L_c", 1]], [["C01042", 1], ["h2o_c", 1]]]]
p2-s2	asp__L_c	3.5.1.16	R00669, R09107	C01042	[[[["ac_c", 1], ["asp__L_c", 1]], [["C01042", 1], ["h2o_c", 1]]]]
p2-s2	asp__L_c	3.5.1.18	R02734	cid18435327	[[[["asp__L_c", 1], ["succ_c", 1]], [["cid18435327", 1], ["h2o_c", 1]]]]
p2-s2	asp__L_c	3.5.1.38	R00485	asn__L_c	[[[["asp__L_c", 1], ["nh4_c", 1]], [["asn__L_c", 1], ["h2o_c", 1]]]]
p2-s2	asp__L_c	3.5.1.96	R00411	cid18435327	[[[["asp__L_c", 1], ["succ_c", 1]], [["cid18435327", 1], ["h2o_c", 1]]]]
p2-s2	asp__L_c	3.5.5.4	R00486	C02512	[[[["asp__L_c", 1], ["nh4_c", 1]], [["C02512", 1], ["h2o_c", 2]]]]
p2-s2	asp__L_c	3.5.5.4	R00485	asn__L_c	[[[["asp__L_c", 1], ["nh4_c", 1]], [["asn__L_c", 1], ["h2o_c", 1]]]]
p2-s2	asp__L_c	3.6.1.7	R01515	cid20751253	[[[["asp__L_c", 1], ["pi_c", 1]], [["cid20751253", 1], ["h2o_c", 1]]]]
p2-s2	asp__L_c	4.1.1.11	R00489	ala_B_c	[[[["asp__L_c", 1]], [["ala_B_c", 1], ["co2_c", 1]]]]
p2-s2	asp__L_c	4.1.1.15	R00489	ala_B_c	[[[["asp__L_c", 1]], [["ala_B_c", 1], ["co2_c", 1]]]]
p2-s2	asp__L_c	6.2.1.1	R01354	cid90658120	[[[["asp__L_c", 1], ["atp_c", 1]], [["cid90658120", 1], ["ppi_c", 1]]]]
p2-s2	asp__L_c	6.2.1.11	R01074	cid90658120	[[[["asp__L_c", 1], ["atp_c", 1]], [["cid90658120", 1], ["ppi_c", 1]]]]
p2-s2	asp__L_c	6.2.1.17	R01354	cid90658120	[[[["asp__L_c", 1], ["atp_c", 1]], [["cid90658120", 1], ["ppi_c", 1]]]]
p2-s2	asp__L_c	6.3.1.1	R00483	asn__L_c	[[[["asp__L_c", 1], ["atp_c", 1], ["nh4_c", 1]], [["amp_c", 1], ["asn__L_c", 1], ["ppi_c", 1]]]]
p2-s2	asp__L_c	6.3.2.2	R00894	cid161197	[[[["asp__L_c", 1], ["atp_c", 1], ["glu__D_c", 1]], [["adp_c", 1], ["cid161197", 1], ["pi_c", 1]]], [[["asp__L_c", 1], ["atp_c", 1], ["glu__L_c", 1]], [["adp_c", 1], ["cid161197", 1], ["pi_c", 1]]]]
p2-s2	asp__L_c	6.3.2.6	R04591	25aics_c	[[[["5aizc_c", 1], ["asp__L_c", 1], ["atp_c", 1]], [["25aics_c", 1], ["adp_c", 1], ["pi_c", 1]]]]
p2-s2	asp__L_c	6.3.4.10	R01074	cid90658120	[[[["asp__L_c", 1], ["atp_c", 1]], [["cid90658120", 1], ["ppi_c", 1]]]]
p2-s2	asp__L_c	6.3.4.11	R01074	cid90658120	[[[["asp__L_c", 1], ["atp_c", 1]], [["cid90658120", 1], ["ppi_c", 1]]]]
p2-s2	asp__L_c	6.3.4.15	R01074	cid90658120	[[[["asp__L_c", 1], ["atp_c", 1]], [["cid90658120", 1], ["ppi_c", 1]]]]
p2-s2	asp__L_c	6.3.4.4	R01135	dcamp_c	[[[["asp__L_c", 1], ["gtp_c", 1], ["imp_c", 1]], [["dcamp_c", 1], ["gdp_c", 1], ["pi_c", 1]]]]
p2-s2	asp__L_c	6.3.4.5	R01954	argsuc_c	[[[["asp__L_c", 1], ["atp_c", 1], ["citr__L_c", 1]], [["amp_c", 1], ["argsuc_c", 1], ["ppi_c", 1]]]]
p2-s2	asp__L_c	6.3.4.9	R01074	cid90658120	[[[["asp__L_c", 1], ["atp_c", 1]], [["cid90658120", 1], ["ppi_c", 1]]]]
p2-s2	asp__L_c	6.3.5.4	R00483, R00578	asn__L_c	[[[["asp__L_c", 1], ["atp_c", 1], ["nh4_c", 1]], [["amp_c", 1], ["asn__L_c", 1], ["ppi_c", 1]]], [[["asp__L_c", 1], ["atp_c", 1], ["gln__L_c", 1], ["h2o_c", 1]], [["amp_c", 1], ["asn__L_c", 1], ["glu__D_c", 1], ["ppi_c", 1]]], [[["asp__L_c", 1], ["atp_c", 1], ["gln__L_c", 1], ["h2o_c", 1]], [["amp_c", 1], ["asn__L_c", 1], ["glu__L_c", 1], ["ppi_c", 1]]]]
p2-s2	msa_c	1.1.1.1	R02878, R08281, R08557, R08558	3hpp_c	[[[["h_c", 1], ["msa_c", 1], ["nadh_c", 1]], [["3hpp_c", 1], ["nad_c", 1]]], [[["h_c", 1], ["msa_c", 1], ["nadph_c", 1]], [["3hpp_c", 1], ["nadp_c", 1]]]]
p2-s2	msa_c	1.1.1.298	R09289	3hpp_c	[[[["h_c", 1], ["msa_c", 1], ["nadph_c", 1]], [["3hpp_c", 1], ["nadp_c", 1]]]]
p2-s2	msa_c	1.1.1.3	R01775	3hpp_c	[[[["h_c", 1], ["msa_c", 1], ["nadph_c", 1]], [["3hpp_c", 1], ["nadp_c", 1]]]]
p2-s2	msa_c	1.1.1.61	R01644	3hpp_c	[[[["h_c", 1], ["msa_c", 1], ["nadh_c", 1]], [["3hpp_c", 1], ["nad_c", 1]]]]
p2-s2	msa_c	1.1.1.77	R01781	3hpp_c	[[[["h_c", 1], ["msa_c", 1], ["nadh_c", 1]], [["3hpp_c", 1], ["nad_c", 1]]]]
p2-s2	msa_c	2.6.1.19	R00908	ala_B_c	[[[["glu__D_c", 1], ["msa_c", 1]], [["akg_c", 1], ["ala_B_c", 1]]], [[["glu__L_c", 1], ["msa_c", 1]], [["akg_c", 1], ["ala_B_c", 1]]]]
p2-s2	msa_c	2.6.1.55	R00908	ala_B_c	[[[["glu__D_c", 1], ["msa_c", 1]], [["akg_c", 1], ["ala_B_c", 1]]], [[["glu__L_c", 1], ["msa_c", 1]], [["akg_c", 1], ["ala_B_c", 1]]]]
